# Evolutionary arms race between virus and host drives genetic diversity in bat SARS related coronavirus spike genes

**DOI:** 10.1101/2020.05.13.093658

**Authors:** Hua Guo, Bing-Jie Hu, Xing-Lou Yang, Lei-Ping Zeng, Bei Li, Song-Ying Ouyang, Zheng-Li Shi

## Abstract

The Chinese horseshoe bat (*Rhinolophus sinicus*), reservoir host of severe acute respiratory syndrome coronavirus (SARS-CoV), carries many bat SARS-related CoVs (SARSr-CoVs) with high genetic diversity, particularly in the spike gene. Despite these variations, some bat SARSr-CoVs can utilize the orthologs of human SARS-CoV receptor, angiotensin-converting enzyme 2 (ACE2), for entry. It is speculated that the interaction between bat ACE2 and SARSr-CoV spike proteins drives diversity. Here, we have identified a series of *R. sinicus* ACE2 variants with some polymorphic sites involved in the interaction with the SARS-CoV spike protein. Pseudoviruses or SARSr-CoVs carrying different spike proteins showed different infection efficiency in cells transiently expressing bat ACE2 variants. Consistent results were observed by binding affinity assays between SARS- and SARSr-CoV spike proteins and receptor molecules from bats and humans. All tested bat SARSr-CoV spike proteins had a higher binding affinity to human ACE2 than to bat ACE2, although they showed a 10-fold lower binding affinity to human ACE2 compared with their SARS-CoV counterpart. Structure modeling revealed that the difference in binding affinity between spike and ACE2 might be caused by the alteration of some key residues in the interface of these two molecules. Molecular evolution analysis indicates that these residues were under strong positive selection. These results suggest that the SARSr-CoV spike protein and *R. sinicus* ACE2 may have coevolved over time and experienced selection pressure from each other, triggering the evolutionary arms race dynamics. It further proves that *R. sinicus* is the natural host of SARSr-CoVs.

**Importance:** Evolutionary arms race dynamics shape the diversity of viruses and their receptors. Identification of key residues which are involved in interspecies transmission is important to predict potential pathogen spillover from wildlife to humans. Previously, we have identified genetically diverse SARSr-CoV in Chinese horseshoe bats. Here, we show the highly polymorphic ACE2 in Chinese horseshoe bat populations. These ACE2 variants support SARS- and SARSr-CoV infection but with different binding affinity to different spike proteins. The higher binding affinity of SARSr-CoV spike to human ACE2 suggests that these viruses have the capacity of spillover to humans. The positive selection of residues at the interface between ACE2 and SARSr-CoV spike protein suggests a long-term and ongoing coevolutionary dynamics between them. Continued surveillance of this group of viruses in bats is necessary for the prevention of the next SARS-like disease.
