## Supplementary material for "Evolutionary arms race between virus and host drives genetic diversity in bat SARS related coronavirus spike genes": Table S1

### Sheet: Sheet1
Amino acid sequence identities of R.sinicus ACE2s with human ACE2
	Size(aa)	hACE2	WJ1-Hubei	WJ4-Hubei	1434-Guangdong	1438-Guangdong	1446-Guangdong	3357-Yunan	3359-Yunan	3366-Yunan	5720-Yunan	WJ2-Hubei	1443-Guangdong	1450-Guangdong	1455-Guangdong	984-Hubei	WJ6-Hubei	5718-Yunnan	3358-Yunnan	1448-Guangdong	1433-Guangdong	1449-Guangdong	3364-Yunnan	3362-Yunnan	411-Guangxi	832-Hubei	Rs-AC662715.1-HongKong
hACE2	805	***	81	80.6	80.6	80.7	80.7	80.6	80.7	80.7	80.6	80.9	80.7	80.6	80.7	80.9	80.9	80.7	80.7	80.9	80.9	80.7	80.9	80.7	80.1	80.6	80.6
WJ1-Hubei	805		***	99.4	99.3	99.5	99.5	98.9	99.5	99.3	99.4	99.6	99.5	99.3	99.5	99.6	99.6	99.5	99.1	99.6	99.5	99.5	99.6	99.5	98.6	99.3	99.3
WJ4-Hubei	805			***	98.8	99.1	99.4	98.5	99.1	99.1	100	99	99.4	98.9	99.4	99	99	99.1	98.8	99.5	99.4	99.1	99.3	99.1	98.3	99.1	99.6
1434-Guangdong	805				***	98.8	99	98.6	99.1	99	98.8	99.6	99	98.5	99	99.6	99.6	98.9	98.9	99.1	99	98.8	99	99.1	98.6	98.8	98.6
1438-Guangdong	805					***	99	99.4	99	98.8	99.1	99.1	99	99.8	99	99.1	99.1	99	99.6	99.1	99	100	99.1	99	99.1	98.8	98.9
1446-Guangdong	805						***	98.5	99.3	99.5	99.4	99.1	100	98.8	100	99.1	99.1	99.3	98.8	99.9	99.8	99	99.4	99.3	98.1	99.5	99.5
3357-Yunnan	805							***	98.9	98.8	98.5	98.5	98.5	99.1	98.5	98.5	98.5	98.6	99.8	98.6	98.5	99.4	98.8	98.9	98.5	98.3	98.3
3359-Yunnan	805								***	99.5	99.1	99.1	99.3	98.8	99.3	99.1	99.1	99.8	99.1	99.4	99.3	99	99.9	100	98.1	99	99
3366-Yunnan	805									***	99.1	98.9	99.5	98.5	99.5	98.9	98.9	99.5	99	99.6	99.5	98.8	99.4	99.5	97.9	99.3	99
5720-Yunnan	805										***	99	99.4	98.9	99.4	99	99	99.1	98.8	99.5	99.4	99.1	99.3	99.1	98.3	99.1	99.6
WJ2-Hubei	805											***	99.1	98.9	99.1	100	100	99.1	98.8	99.3	99.1	99.1	99.3	99.1	99	98.9	98.9
1443-Guangdong	805												***	98.8	100	99.1	99.1	99.3	98.8	99.9	99.8	99	99.4	99.3	98.1	99.5	99.5
1450-Guangdong	805													***	98.8	98.9	98.9	98.8	99.4	98.9	98.8	99.8	98.9	98.8	98.9	98.5	98.6
1455-Guangdong	805														***	99.1	99.1	99.3	98.8	99.9	99.8	99	99.4	99.3	98.1	99.5	99.5
984-Hubei	805															***	100	99.1	98.8	99.3	99.1	99.1	99.3	99.1	99	98.9	98.9
WJ6-Hubei	805																***	99.1	98.8	99.3	99.1	99.1	99.3	99.1	99	98.9	98.9
5718-Yunnan	805																	***	98.9	99.4	99.3	99	99.9	99.8	98.1	99	99
3358-Yunnan	805																		***	98.9	98.8	99.6	99	99.1	98.8	98.5	98.5
1448-Guangdong	805																			***	99.9	99.1	99.5	99.4	98.3	99.6	99.4
1433-Guangdong	805																				***	99	99.4	99.3	98.1	99.5	99.3
1449-Guangdong	805																					***	99.1	99	99.1	98.8	98.9
3364-Yunnan	805																						***	99.9	98.3	99.1	99.1
3362-Yunnan	805																							***	98.1	99	99
411-Guangxi	805																								***	98.1	98
832-Hubei	805																									***	99
Rs-AC662715.1-HongKong	805																										***
